# HypoAD: volumetric and single-cell analysis reveals changes in the human hypothalamus in aging and Alzheimer’s disease

**DOI:** 10.1101/2025.10.08.681270

**Authors:** Doudou Yu, Jürgen Germann, Ghulam Murtaza, Kaitlyn H. Hajdarovic, Kelsey R. Babcock, Shiva Kazempour Dehkordi, Alexander C. Jackson, Ivana Delalle, Miranda E. Orr, Habil Zare, Ritambhara Singh, William Stafford Noble, Andrei G. Vlassenko, Manu S. Goyal, Ashley E. Webb

## Abstract

Alterations in metabolism, stress response, sleep, circadian rhythms, and neuroendocrine processes are key features of aging and neurodegeneration. These fundamental processes are regulated by the hypothalamus, yet how its functionally distinct subregions and cell types change during human aging and Alzheimer’s Disease (AD) remains largely unexplored. Here, we present **HypoAD**, a comprehensive atlas of the human hypothalamus in aging and AD, integrating high-resolution MRI from 202 individuals with single-nucleus RNA-seq (snRNA-seq) of 614,403 nuclei from young, AD, and age-matched non-dementia controls. Our analysis reveals that hypothalamic subregions governing metabolism, stress, and circadian rhythms are particularly vulnerable, exhibiting significant changes in both volumes and gene expression during aging and AD. At the molecular level, machine learning models identified the inflammatory response and regulators of circadian rhythms as key cellular predictors of AD. These signatures were reflected in specific cell types: microglia transitioned to a pro-inflammatory state, while inhibitory neurons within sleep-and circadian-regulating hypothalamic subregions showed the most profound transcriptional alterations, including disruptions in ligand-receptor interactions and G-protein-coupled receptor signaling. Together, HypoAD provides a high-resolution volumetric map and a comprehensive transcriptomic atlas of the human hypothalamus in aging and AD, linking lifestyle and behavioral changes to their underlying volumetric and molecular pathways. Additionally, HypoAD provides a framework to investigate hypothalamic dysfunction and establishes a roadmap for targeted interventions aimed at mitigating physiological disruptions to potentially slow disease progression.
