## Supplemental Table 1 for "HypoAD: volumetric and single-cell analysis reveals changes in the human hypothalamus in aging and Alzheimer’s disease"

### Sheet: table1_abbreviations
Table 1: Abbreviations of hypothalamic and extrahypothalamic subregions
Subregion	MRI Abbreviation	Molecular Abbreviation
Anterior hypothalamic area	AHA
Arcuate nucleus	AN	ARC
Bed nucleus of the stria terminalis	BNST
Dorsal periventricular nucleus	DPEH
Dorsomedial hypothalamic nucleus	DM	DMH
Lateral hypothalamus	LH	LH
Mammillary bodies	MM	MN
Medial preoptic nucleus	MPO	MPO
Nucleus basalis of Meynert	NBM	NBM
Paraventricular nucleus	Pa
Periventricular nucleus	Pe	PVH
Posterior hypothalamus	PH
Red nucleus	RN
Substantia nigra	SN
Subthalamic nucleus	STN
Suprachiasmatic nucleus	SC	SCN
Supraoptic nucleus	SO	SO
Tuberomammillary nucleus	TM	TM
Ventromedial hypothalamus	VM	VMH
Zona incerta	ZI	ZI
Anterior commissure	ac
Diagonal band of Broca	dB
Fornix	fx
Inferior thalamic peduncle	ithp
Mammillothalamic tract	mt
