## Supplemental Table 2 for "HypoAD: volumetric and single-cell analysis reveals changes in the human hypothalamus in aging and Alzheimer’s disease"

### Sheet: 1_hypo_all_subjects_cor
hypo_all_subjects_corr_values
	AN	AHA	DPEH	DM	LH	MPO	Pa	PH	Pe	SC	SO	TM	VM	HYPO	Age.at.MRI	MM
AN	1	0.506223	0.2064	0.404128	0.263345	0.0612269	0.272616	0.235979	0.625739	0.485425	0.517361	0.65577	0.628726	0.71044	0.312974	0.615847
AHA	0.506223	1	0.274489	0.459989	0.641303	0.508092	0.287237	0.255932	0.499727	0.406838	0.646017	0.479295	0.780158	0.830057	-0.0507349	0.467155
DPEH	0.2064	0.274489	1	0.214925	0.250088	0.437764	0.369475	0.0950527	0.282458	0.251731	0.155155	0.178994	0.199366	0.388959	0.00465558	0.205486
DM	0.404128	0.459989	0.214925	1	0.245852	0.269424	0.525697	0.674796	0.683144	0.468677	0.298228	0.192293	0.47045	0.630468	0.197898	0.242227
LH	0.263345	0.641303	0.250088	0.245852	1	0.401391	-0.0093497	0.169728	0.0819375	0.109714	0.38539	0.529171	0.564728	0.737187	-0.412861	0.579616
MPO	0.0612269	0.508092	0.437764	0.269424	0.401391	1	0.582895	0.21846	0.238417	0.186934	0.153921	0.0623235	0.181798	0.488475	-0.125121	0.1558
Pa	0.272616	0.287237	0.369475	0.525697	-0.0093497	0.582895	1	0.478896	0.588893	0.457069	0.134624	0.000495132	0.0487835	0.463462	0.324824	0.0344254
PH	0.235979	0.255932	0.0950527	0.674796	0.169728	0.21846	0.478896	1	0.485197	0.384627	0.146198	0.0902583	0.232593	0.48224	0.133744	0.213718
Pe	0.625739	0.499727	0.282458	0.683144	0.0819375	0.238417	0.588893	0.485197	1	0.680764	0.424384	0.267558	0.510783	0.647065	0.404265	0.28727
SC	0.485425	0.406838	0.251731	0.468677	0.109714	0.186934	0.457069	0.384627	0.680764	1	0.497146	0.164131	0.359749	0.528492	0.268786	0.201279
SO	0.517361	0.646017	0.155155	0.298228	0.38539	0.153921	0.134624	0.146198	0.424384	0.497146	1	0.390828	0.571248	0.613866	0.125169	0.386555
TM	0.65577	0.479295	0.178994	0.192293	0.529171	0.0623235	0.000495132	0.0902583	0.267558	0.164131	0.390828	1	0.572793	0.655993	0.0435978	0.767056
VM	0.628726	0.780158	0.199366	0.47045	0.564728	0.181798	0.0487835	0.232593	0.510783	0.359749	0.571248	0.572793	1	0.768043	0.0345151	0.577179
HYPO	0.71044	0.830057	0.388959	0.630468	0.737187	0.488475	0.463462	0.48224	0.647065	0.528492	0.613866	0.655993	0.768043	1	0.030598	0.668937
Age.at.MRI	0.312974	-0.0507349	0.00465558	0.197898	-0.412861	-0.125121	0.324824	0.133744	0.404265	0.268786	0.125169	0.0435978	0.0345151	0.030598	1	0.0219195
MM	0.615847	0.467155	0.205486	0.242227	0.579616	0.1558	0.0344254	0.213718	0.28727	0.201279	0.386555	0.767056	0.577179	0.668937	0.0219195	1

### Sheet: 2_hypo_all_adjp
hypo_all_subjects_corr_p_adjusted_matrix
	AN	AHA	DPEH	DM	LH	MPO	Pa	PH	Pe	SC	SO	TM	VM	HYPO	Age.at.MRI	MM
AN	1	5.37337e-14	0.00447604	5.45417e-09	0.00024759	0.421859	0.000148578	0.00107012	1.57624e-22	7.71586e-13	1.23129e-14	3.28218e-25	8.95696e-23	4.81921e-31	1.07987e-05	1.11894e-21
AHA	5.37337e-14	1	0.000134101	1.45459e-11	6.84828e-24	4.27399e-14	6.09276e-05	0.000378591	1.26743e-13	4.32674e-09	2.5848e-24	1.56454e-12	7.80538e-41	1.53757e-50	0.511712	6.42236e-12
DPEH	0.00447604	0.000134101	1	0.00304084	0.000516182	1.78085e-10	1.23062e-07	0.201992	8.19674e-05	0.000476166	0.0336306	0.013799	0.00599654	2.23324e-08	0.955533	0.00461917
DM	5.45417e-09	1.45459e-11	0.00304084	1	0.000647045	0.000178429	3.7946e-15	4.52745e-27	7.02063e-28	5.45638e-12	3.00279e-05	0.00806079	4.49309e-12	6.6002e-23	0.00633988	0.000781221
LH	0.00024759	6.84828e-24	0.000516182	0.000647045	1	7.01175e-09	0.910103	0.0198836	0.273716	0.13726	3.01239e-08	2.43144e-15	9.17005e-18	1.62587e-34	2.40346e-09	8.33375e-19
MPO	0.421859	4.27399e-14	1.78085e-10	0.000178429	7.01175e-09	1	4.87234e-19	0.00258433	0.000950016	0.0100759	0.0348306	0.416411	0.0124052	5.33631e-13	0.0877193	0.0331789
Pa	0.000148578	6.09276e-05	1.23062e-07	3.7946e-15	0.910103	4.87234e-19	1	1.60625e-12	1.733e-19	2.01151e-11	0.0666633	0.99442	0.525578	9.81668e-12	4.57053e-06	0.653942
PH	0.00107012	0.000378591	0.201992	4.52745e-27	0.0198836	0.00258433	1.60625e-12	1	7.74199e-13	3.17966e-08	0.045458	0.225914	0.00126609	1.10316e-12	0.0679411	0.0031877
Pe	1.57624e-22	1.26743e-13	8.19674e-05	7.02063e-28	0.273716	0.000950016	1.733e-19	7.74199e-13	1	1.1307e-27	7.41388e-10	0.000194532	3.02793e-14	2.2019e-24	5.45417e-09	6.09276e-05
SC	7.71586e-13	4.32674e-09	0.000476166	5.45638e-12	0.13726	0.0100759	2.01151e-11	3.17966e-08	1.1307e-27	1	1.7441e-13	0.0244874	2.81277e-07	2.59701e-15	0.000182972	0.00555469
SO	1.23129e-14	2.5848e-24	0.0336306	3.00279e-05	3.01239e-08	0.0348306	0.0666633	0.045458	7.41388e-10	1.7441e-13	1	1.90559e-08	3.15499e-18	1.57763e-21	0.0877193	2.74936e-08
TM	3.28218e-25	1.56454e-12	0.013799	0.00806079	2.43144e-15	0.416411	0.99442	0.225914	0.000194532	0.0244874	1.90559e-08	1	2.51665e-18	3.28218e-25	0.571153	6.19326e-39
VM	8.95696e-23	7.80538e-41	0.00599654	4.49309e-12	9.17005e-18	0.0124052	0.525578	0.00126609	3.02793e-14	2.81277e-07	3.15499e-18	2.51665e-18	1	5.70238e-39	0.653942	1.22492e-18
HYPO	4.81921e-31	1.53757e-50	2.23324e-08	6.6002e-23	1.62587e-34	5.33631e-13	9.81668e-12	1.10316e-12	2.2019e-24	2.59701e-15	1.57763e-21	3.28218e-25	5.70238e-39	1	0.688486	1.72647e-26
Age.at.MRI	1.07987e-05	0.511712	0.955533	0.00633988	2.40346e-09	0.0877193	4.57053e-06	0.0679411	5.45417e-09	0.000182972	0.0877193	0.571153	0.653942	0.688486	1	0.776242
MM	1.11894e-21	6.42236e-12	0.00461917	0.000781221	8.33375e-19	0.0331789	0.653942	0.0031877	6.09276e-05	0.00555469	2.74936e-08	6.19326e-39	1.22492e-18	1.72647e-26	0.776242	1

### Sheet: 3_extrahypo_all
extrahypo_all_subjects_corr_values
	AC	dB	FX	MT	STN	SN	RN	BNST	NBM	ZI	ITP	Age.at.MRI
AC	1	0.231501	0.272244	0.214793	0.287319	0.346329	0.288644	0.324198	0.56186	0.271133	0.355578	-0.303455
dB	0.231501	1	0.452017	0.281144	0.280764	0.382135	0.278631	0.411741	0.426387	0.2837	0.435745	-0.120125
FX	0.272244	0.452017	1	0.358454	0.389689	0.406812	0.379845	0.726425	0.356011	0.375679	0.552316	-0.0211066
MT	0.214793	0.281144	0.358454	1	0.63452	0.560892	0.605583	0.326133	0.474275	0.61011	0.548817	-0.31017
STN	0.287319	0.280764	0.389689	0.63452	1	0.786872	0.764286	0.412959	0.564299	0.900388	0.66505	-0.405594
SN	0.346329	0.382135	0.406812	0.560892	0.786872	1	0.762117	0.445384	0.673502	0.733054	0.653892	-0.400176
RN	0.288644	0.278631	0.379845	0.605583	0.764286	0.762117	1	0.422518	0.588284	0.763541	0.658815	-0.520727
BNST	0.324198	0.411741	0.726425	0.326133	0.412959	0.445384	0.422518	1	0.436243	0.415483	0.622323	-0.0838343
NBM	0.56186	0.426387	0.356011	0.474275	0.564299	0.673502	0.588284	0.436243	1	0.540781	0.608973	-0.437245
ZI	0.271133	0.2837	0.375679	0.61011	0.900388	0.733054	0.763541	0.415483	0.540781	1	0.678177	-0.40055
ITP	0.355578	0.435745	0.552316	0.548817	0.66505	0.653892	0.658815	0.622323	0.608973	0.678177	1	-0.497481
Age.at.MRI	-0.303455	-0.120125	-0.0211066	-0.31017	-0.405594	-0.400176	-0.520727	-0.0838343	-0.437245	-0.40055	-0.497481	1

### Sheet: 4_ extrahypo_all_adjp
extrahypo_all_subjects_corr_p_adjusted_matrix
	AC	dB	FX	MT	STN	SN	RN	BNST	NBM	ZI	ITP	Age.at.MRI
AC	1	0.000975623	9.75659e-05	0.00224438	4.06013e-05	5.98732e-07	3.78935e-05	3.25527e-06	1.09836e-17	0.00010281	2.84422e-07	1.41084e-05
dB	0.000975623	1	3.41971e-11	5.85326e-05	5.89444e-05	3.07152e-08	6.64081e-05	2.04167e-09	4.9953e-10	5.05147e-05	1.87328e-10	0.0913589
FX	9.75659e-05	3.41971e-11	1	2.32792e-07	1.55618e-08	3.26484e-09	3.70238e-08	1.92616e-33	2.80092e-07	5.28051e-08	4.74469e-17	0.765587
MT	0.00224438	5.85326e-05	2.32792e-07	1	1.8893e-23	1.22785e-17	5.16402e-21	2.86869e-06	2.45254e-12	2.42742e-21	7.93755e-17	8.94393e-06
STN	4.06013e-05	5.89444e-05	1.55618e-08	1.8893e-23	1	2.79005e-42	1.25344e-38	1.85413e-09	7.70083e-18	2.14278e-72	2.43016e-26	3.59143e-09
SN	5.98732e-07	3.07152e-08	3.26484e-09	1.22785e-17	2.79005e-42	1	1.68917e-38	7.05596e-11	3.43513e-27	2.81106e-34	2.78461e-25	5.82632e-09
RN	3.78935e-05	6.64081e-05	3.70238e-08	5.16402e-21	1.25344e-38	1.68917e-38	1	7.30024e-10	1.2422e-19	1.25344e-38	9.69013e-26	5.17234e-15
BNST	3.25527e-06	2.04167e-09	1.92616e-33	2.86869e-06	1.85413e-09	7.05596e-11	7.30024e-10	1	1.83066e-10	1.47302e-09	2.2528e-22	0.239165
NBM	1.09836e-17	4.9953e-10	2.80092e-07	2.45254e-12	7.70083e-18	3.43513e-27	1.2422e-19	1.83066e-10	1	2.68035e-16	2.84256e-21	1.69402e-10
ZI	0.00010281	5.05147e-05	5.28051e-08	2.42742e-21	2.14278e-72	2.81106e-34	1.25344e-38	1.47302e-09	2.68035e-16	1	1.1996e-27	5.75801e-09
ITP	2.84422e-07	1.87328e-10	4.74469e-17	7.93755e-17	2.43016e-26	2.78461e-25	9.69013e-26	2.2528e-22	2.84256e-21	1.1996e-27	1	1.26983e-13
Age.at.MRI	1.41084e-05	0.0913589	0.765587	8.94393e-06	3.59143e-09	5.82632e-09	5.17234e-15	0.239165	1.69402e-10	5.75801e-09	1.26983e-13	1

### Sheet: 5_hypo_normal
hypo_normal_subjects_corr_values
	AN	AHA	DPEH	DM	LH	MPO	Pa	PH	Pe	SC	SO	TM	VM	HYPO	Age.at.MRI	MM
AN	1	0.52417	0.149567	0.36657	0.345569	0.0608415	0.222966	0.225083	0.604284	0.462283	0.573031	0.703616	0.641995	0.728988	0.276158	0.660683
AHA	0.52417	1	0.319583	0.432807	0.62463	0.514504	0.333389	0.247089	0.545332	0.407951	0.655015	0.490098	0.776741	0.8265	-0.0308278	0.462192
DPEH	0.149567	0.319583	1	0.1971	0.280115	0.474775	0.40357	0.120962	0.268305	0.248288	0.179127	0.139441	0.176915	0.393673	-0.0541709	0.130604
DM	0.36657	0.432807	0.1971	1	0.220784	0.254791	0.508861	0.701324	0.671798	0.451603	0.254944	0.180137	0.455803	0.597559	0.163167	0.199132
LH	0.345569	0.62463	0.280115	0.220784	1	0.391094	0.0236056	0.174722	0.142033	0.103775	0.421365	0.554535	0.587508	0.753328	-0.356485	0.599491
MPO	0.0608415	0.514504	0.474775	0.254791	0.391094	1	0.625713	0.239882	0.241283	0.199837	0.157516	0.0491145	0.15563	0.489443	-0.155548	0.15677
Pa	0.222966	0.333389	0.40357	0.508861	0.0236056	0.625713	1	0.501635	0.548471	0.413636	0.111532	-0.0178915	0.0494712	0.47018	0.239044	0.0493703
PH	0.225083	0.247089	0.120962	0.701324	0.174722	0.239882	0.501635	1	0.495932	0.373318	0.105835	0.126465	0.23835	0.491508	0.120386	0.251495
Pe	0.604284	0.545332	0.268305	0.671798	0.142033	0.241283	0.548471	0.495932	1	0.690912	0.447824	0.297441	0.562247	0.669408	0.350715	0.308087
SC	0.462283	0.407951	0.248288	0.451603	0.103775	0.199837	0.413636	0.373318	0.690912	1	0.460864	0.199688	0.39579	0.51235	0.219837	0.251504
SO	0.573031	0.655015	0.179127	0.254944	0.421365	0.157516	0.111532	0.105835	0.447824	0.460864	1	0.498663	0.630492	0.634664	0.11137	0.460624
TM	0.703616	0.490098	0.139441	0.180137	0.554535	0.0491145	-0.0178915	0.126465	0.297441	0.199688	0.498663	1	0.55438	0.668386	0.0360094	0.755238
VM	0.641995	0.776741	0.176915	0.455803	0.587508	0.15563	0.0494712	0.23835	0.562247	0.39579	0.630492	0.55438	1	0.770387	0.041671	0.559249
HYPO	0.728988	0.8265	0.393673	0.597559	0.753328	0.489443	0.47018	0.491508	0.669408	0.51235	0.634664	0.668386	0.770387	1	0.0225074	0.679668
Age.at.MRI	0.276158	-0.0308278	-0.0541709	0.163167	-0.356485	-0.155548	0.239044	0.120386	0.350715	0.219837	0.11137	0.0360094	0.041671	0.0225074	1	0.0083719
MM	0.660683	0.462192	0.130604	0.199132	0.599491	0.15677	0.0493703	0.251495	0.308087	0.251504	0.460624	0.755238	0.559249	0.679668	0.0083719	1

### Sheet: 6_hypo_normal_adjp
hypo_normal_subjects_corr_p_adjusted_matrix
	AN	AHA	DPEH	DM	LH	MPO	Pa	PH	Pe	SC	SO	TM	VM	HYPO	Age.at.MRI	MM
AN	1	5.83998e-11	0.0900939	1.24375e-05	4.21743e-05	0.516128	0.010577	0.00989753	6.09343e-15	1.46401e-08	2.94189e-13	1.37346e-21	3.20555e-17	7.69431e-24	0.00140336	1.76866e-18
AHA	5.83998e-11	1	0.000174339	1.42019e-07	3.57412e-16	1.52994e-10	8.32688e-05	0.00446779	6.11207e-12	8.59661e-07	4.23319e-18	1.35703e-09	1.58381e-28	3.55504e-35	0.738383	1.46401e-08
DPEH	0.0900939	0.000174339	1	0.0243967	0.00118733	5.2327e-09	1.1533e-06	0.17322	0.00196843	0.00431096	0.0422636	0.114651	0.0447059	2.21656e-06	0.566202	0.141021
DM	1.24375e-05	1.42019e-07	0.0243967	1	0.0113236	0.0034284	2.54034e-10	1.89335e-21	3.3424e-19	3.27433e-08	0.0034284	0.0414381	2.35682e-08	1.38081e-14	0.0654126	0.023064
LH	4.21743e-05	3.57412e-16	0.00118733	0.0113236	1	2.59727e-06	0.798805	0.0472337	0.108457	0.239772	3.33714e-07	2.33621e-12	4.95217e-14	3.02524e-26	2.27643e-05	1.11421e-14
MPO	0.516128	1.52994e-10	5.2327e-09	0.0034284	2.59727e-06	1	3.2075e-16	0.00581645	0.00557298	0.0229024	0.0757798	0.59344	0.0775079	1.40756e-09	0.0775079	0.0765365
Pa	0.010577	8.32688e-05	1.1533e-06	2.54034e-10	0.798805	3.2075e-16	1	5.02235e-10	4.43595e-12	5.80223e-07	0.208155	0.838436	0.59344	7.67072e-09	0.00593641	0.59344
PH	0.00989753	0.00446779	0.17322	1.89335e-21	0.0472337	0.00581645	5.02235e-10	1	8.23514e-10	8.24893e-06	0.231893	0.15404	0.00602491	1.21957e-09	0.173815	0.00382799
Pe	6.09343e-15	6.11207e-12	0.00196843	3.3424e-19	0.108457	0.00557298	4.43595e-12	8.23514e-10	1	1.25815e-20	4.37699e-08	0.000526659	1.03875e-12	4.64904e-19	3.1655e-05	0.000313129
SC	1.46401e-08	8.59661e-07	0.00431096	3.27433e-08	0.239772	0.0229024	5.80223e-07	8.24893e-06	1.25815e-20	1	1.60222e-08	0.0229024	1.95063e-06	1.84536e-10	0.0115834	0.00382799
SO	2.94189e-13	4.23319e-18	0.0422636	0.0034284	3.33714e-07	0.0757798	0.208155	0.231893	4.37699e-08	1.60222e-08	1	6.51217e-10	1.66236e-16	9.364e-17	0.208155	1.60222e-08
TM	1.37346e-21	1.35703e-09	0.114651	0.0414381	2.33621e-12	0.59344	0.838436	0.15404	0.000526659	0.0229024	6.51217e-10	1	2.33621e-12	5.12341e-19	0.697354	2.34701e-26
VM	3.20555e-17	1.58381e-28	0.0447059	2.35682e-08	4.95217e-14	0.0775079	0.59344	0.00602491	1.03875e-12	1.95063e-06	1.66236e-16	2.33621e-12	1	6.05288e-28	0.652588	1.42428e-12
HYPO	7.69431e-24	3.55504e-35	2.21656e-06	1.38081e-14	3.02524e-26	1.40756e-09	7.67072e-09	1.21957e-09	4.64904e-19	1.84536e-10	9.364e-17	5.12341e-19	6.05288e-28	1	0.802248	9.05575e-20
Age.at.MRI	0.00140336	0.738383	0.566202	0.0654126	2.27643e-05	0.0775079	0.00593641	0.173815	3.1655e-05	0.0115834	0.208155	0.697354	0.652588	0.802248	1	0.920671
MM	1.76866e-18	1.46401e-08	0.141021	0.023064	1.11421e-14	0.0765365	0.59344	0.00382799	0.000313129	0.00382799	1.60222e-08	2.34701e-26	1.42428e-12	9.05575e-20	0.920671	1
